# Codon usage bias in radioresistant bacteria

**DOI:** 10.1101/2020.02.25.964916

**Authors:** Maddalena Dilucca, Athanasia Pavlopoulou, Alexandros G. Georgakilas, Andrea Giansanti

## Abstract

The relationship between patterns of codon usage bias (CUB), the preferential usage of synonimous nucleotide triplets encoding the same amino acid, and radioresistance was investigated int he genomes of 16 taxonomically distinct radioresistant prokaryotic organisms and in a control set of 11 non-radioresistant bacteria. The radioresistant species were found to be strongly biased towards G and C in the third synonimous codon position. ENC and neutrality plots also sugest that CUB in radioresistant bacteria is mainly affected by mutational bias. Furthermore, the availability of tRNA gene copy number was analyzed and it was found that nine radioresistant species have the sam number of tRNA gene copies for each codon. This suggests that tRNA gene copies and codon bias co-evolved in a specific way in radioresistant species.
