## Supplemental file xlsx for "Codon usage bias in radioresistant bacteria"

### Sheet: Sheet2
Gene Symbol	Gene Description
AhpD	Alkyl hydroperoxide reductase
AlkA	Base excision DNA repair protein, HhH-GPD superfamily
Bcp-1	Peroxiredoxin, bacterioferritin comigratory protein-like protein
Bcp-2	Peroxiredoxin
CatE	catalase
ClpX	ATP-dependent Clp protease ATP-binding subunit ClpX
CrtI	Phytoene dehydrogenase
CydA	Cytochrome bdubiquinol oxidase, subunit I
CydB	Cytochrome bdubiquinol oxidase, subunit II
DdrA	DNA damage response protein A
DdrB	DNA damage response protein B
DdrC	DNA damage response protein C
DdrD	DNA damage response protein D
DdrO	Transcriptional regulator, HTH_3 family
DnaB	Replicative DNA helicase
DnaT	Primosomal protein 1
DR_0756	Predicted peptidase
DR_A0282	Hypothetical protein
FtsW	Lipid II flippase P0ABG4 A6WCX5 A0A023WYZ7 Q9RRJ3
Gcp	Putative DNA-binding/iron metalloprotein/AP endonuclease
GltS	Sodium/glutamate symport carrier protein
GiB	Glutathione-binding protein
Gsp	Glutathionylspermidine synthase
HerA	Bipolar helicase (HerA)
Hjr	Holliday junction resolvase
IrrE	Putative DNA repair regulator protein
Krad_3350	Dyp-type peroxidase family
Lig	ATP-dependent DNA ligase (lig)
LigA	DNA ligase
Mre11	DNA double-strand break repair protein mre11 (mre11)
MutL	DNA mismatch repair protein MutL
MutS	DNA mismatch repair protein MutS
NanE	N-acetylmannosamine-6-phosphate 2-epimerase
Nfo	Endonuclease IV, AP endonuclease family 2
OE2801R	Replication factor A
PolA	DNA-directed DNA polymerase I
PprA	DNA repair protein PprA
Rad50	Chromosome segregation protein
RadA	DNA repair protein
RadB	DNA repair and recombination protein RadB
RecA	Recombinase A
RecF	DNA replication and repair protein
RecJ	RecJ-like single-stranded exonuclease RecJ-like protein
RecN	DNA repair protein; May be involved in recombinational repair of damaged DNA
RecO	Involved in DNA repair and recF pathway recombination
RecR	Recombination protein
RqkA	DNA damage-responsive serine/threonine protein kinase RqkA
RsxB	Electron transport complex subunit P77223
RuvB	Holliday junction ATP-dependent DNA helicase
SodA	Superoxide dismutase, Mn
TGAM_0280	Hypothetical protein
TGAM_0543	Uracil-DNA glycosylase superfamily protein
TGAM_1302	Glutaredoxin-like protein
TGAM_1631	Nuclease-related protein,containing Toprim domain
TGAM_1637	Predicted AP endonuclease, family 2
TGAM_1814	Uracil-DNA glycosylase
TGAM_1934	Hypothetical protein
TGAM_2005	ATP-dependent DNA ligase, putative
TrxB	Thioredoxin reductase
TufA	Protein chain elongation factor EF-Tu
Ura3	Orotidine 5'-phosphate decarboxylase
UvrC	Exciuracilnuclease ABC, C subunit related
WcaK	Colanic acid biosynthesis protein
YejH	Putative ATP-dependent DNA or RNA helicase
YfjK	Uncharacterized protein
YjgL	Uncharacterized protein
YlbE	Uncharacterized protein

### Sheet: Kira
Kineococcus radiotolerans
Gene Symbol	NCBI Accession Code	PID			NC	Z_NC	GC	Z_GC
AlkA	ABS05788	152968268			36.8633	0.220541	0.820946	2.03385
Bcp-1	ABS05220	152967700			39.4574	0.40224	0.73125	0.278104
CatE	WP_012084798	152964833			31.1043	1.60314	0.686594	1.42913
ClpX	WP_012086762	152967458			33.7265	0.973611	0.666667	1.94277
CydA	ABS03128	152965608			32.295	1.31728	0.713895	0.725447
CydB	ABS03127	152965607			34.6083	0.761912	0.766571	0.632301
DdrO	ABS05723	152968203			42.1472	1.048	0.8	1.49396
FtsW	WP_012087083	152967144			34.436	0.803277	0.737237	0.12378
Gcp	WP_012085279	152964373			35.0426	0.657647	0.773946	0.822414
HerA	ABS04030	152966510			34.9571	0.678173	0.694722	1.21963
Lig	WP_012085921	152968259			34.7182	0.735528	0.775132	0.852981
LigA	A6W7L4	152965283			32.4439	1.28153	0.737924	0.106067
Nfo	ABS02656	152965136			37.7258	0.0134752	0.797794	1.4371
PolA	ABS04415	152966895			32.3816	1.29649	0.728408	0.35135
RecA	WP_011981881	152965460			32.7901	1.19842	0.6915	1.30269
RuvB	WP_012087232	152966997			35.5663	0.531919	0.754682	0.325857
TGAM_0543	ABS02567	152965047			37.2781	0.120957	0.800228	1.49984
TGAM_1814	ABS03009	152966182			42.4966	1.13188	0.708176	0.872843
TGAM_2005	WP_012085279	152964373			35.0426	0.657647	0.773946	0.822414
TrxB	ABS05962	152968442			33.8123	0.953012	0.7195	0.580953
YejH	ABS05075	152967555			33.2472	1.08868	0.719833	0.572388

### Sheet: Dera
Deinococcus radiodurans
Gene Symbol	NCBI Accession Code	PID		NC	Z_NC	GC	Z_GC
Bcp-2	NP_294933	15806228		44.4914	0.398445	0.68125	0.398445
CatE	NP_295721	15806994		34.7411	2.10982	0.654873	2.10982
ClpX	NP_295696	15806971		38.5747	1.12363	0.633663	1.12363
CrtI	NP_294585	15805887		40.3209	0.674416	0.670917	0.674416
DdrA	NP_294146	15805450		42.8329	0.028204	0.69059	0.028204
DdrB	NP_293796	15805111		43.0731	0.0335875	0.666667	0.0335875
DdrC	NP_293729	15805045		49.1335	1.59263	0.667808	1.59263
DdrD	NP_294049	15805355		42.7778	0.0423784	0.705193	0.0423784
DdrO	NP_296294	15807558		45.0517	0.542583	0.643939	0.542583
DnaB	NP_294272	15807617		50.3004	1.89281	0.597672	1.89281
DR_0756	NP_294480	15805782		43.4684	0.135279	0.722513	0.135279
DR_A0282	NP_285605	15805313		41.7398	0.309404	0.668657	0.309404
FtsW	NP_296217	15807482		40.0384	0.74709	0.672043	0.74709
Gcp	NP_294105	15807628		45.8692	0.752885	0.692382	0.752885
IrrE	NP_293891	15805204		42.3105	0.162591	0.691996	0.162591
LigA	NP_295792	15807063		40.233	0.697029	0.680932	0.697029
Mre11	NP_295644	15806920		41.9309	0.260244	0.669065	0.260244
MutL	NP_295419	15806699		41.3076	0.420588	0.741484	0.420588
MutS	NP_295699	15806974		41.1277	0.466867	0.67362	0.466867
PolA	NP_295430	15806710		38.7111	1.08854	0.660745	1.08854
PprA	NP_285669	15805375		38.4907	1.14524	0.684211	1.14524
RadA	NP_294829	15806125		42.0034	0.241593	0.685847	0.241593
RecA	NP_296061	15807331		35.7123	1.85998	0.661172	1.85998
RecF	NP_294813	15806109		43.5756	0.162856	0.692593	0.162856
RecJ	NP_294850	15806146		43.8482	0.232982	0.679319	0.232982
RecN	NP_295200	15806490		40.7429	0.565857	0.702065	0.565857
RecO	NP_294543	15805845		41.1312	0.465967	0.706122	0.465967
RecR	NP_293922	15805234		41.7466	0.307655	0.68175	0.307655
RqkA	NP_296238	15807503		39.5449	0.874043	0.7429	0.874043
RuvB	WP_010887241	15805623		38.5806	1.12211	0.667665	1.12211
SodA	NP_295003	15806297		37.7163	1.34445	0.633648	1.34445
TGAM_0543	NP_295474	15806754		44.4143	0.378611	0.708683	0.378611
TrxB	NP_295705	15806980		40.7556	0.56259	0.645194	0.56259
TufA	NP_294032	15805338		33.871	2.33365	0.642857	2.33365
Ura3	NP_295922	15807193		44.4578	0.389802	0.721582	0.389802
UvrC	NP_295077	15806371		38.4986	1.1432	0.6726	1.1432
YejH	NP_285455	15805170		39.5331	0.877078	0.719903	0.877078

### Sheet: Thga
Thermococcus gammatolerans
Gene Symbol	NCBI Accession Code	PID		NC	Z_NC	GC	Z_GC
Bcp-1	WP_015858834	240103277		49.3827	0.0753096	0.547945	0.261452
Bcp-2	WP_015858867	240103310		51.3449	0.652594	0.536341	0.0278619
CydA	WP_015858847	240103290		41.3025	2.30191	0.576305	0.96851
CydB	WP_015858846	240103289		48.5725	0.163053	0.56639	0.72131
HerA	ACS34246	240103801		46.2508	0.846103	0.577394	0.99565
Lig	WP_015859330	240103775		52.1211	0.880954	0.555556	0.45119
Mre11	WP_015859354	240103800		45.2364	1.14454	0.559819	0.557494
Nfo	WP_015859059	240102797		44.2277	1.4413	0.556962	0.486255
Rad50	WP_015859353	240103799		44.0462	1.4947	0.575464	0.94754
RadB	WP_015859679	240104131		52.6588	1.03915	0.515152	0.556144
RecA	ACS32632	240102188		53.5639	1.30543	0.526471	0.273942
RecJ	WP_015858481	240102921		51.0644	0.57007	0.48659	1.26822
TGAM_1302	WP_015858916	240103359		48.9174	0.0615828	0.562028	0.612559
TGAM_1631	WP_015859244	240103688		54.5983	1.60975	0.469807	1.68666
TGAM_2005	WP_015859610	240104062		49.7359	0.179222	0.571615	0.851566
TrxB	ACS32682	240102238		38.16	3.22644	0.585949	1.20895
YejH	WP_015859271	240103715		48.1856	0.27688	0.560821	0.582477

### Sheet: Hasa
Halobacterium salinarum
Gene Symbol	NCBI Accession Code		PID		NC	Z_NC	GC	Z_GC
AlkA	WP_010902951		169236084		41.1942	0.131939	0.717014	0.728518
Bcp-2	CAP14334		169236480		43.5487	0.380283	0.688645	0.18011
Gcp	WP_010903505		169236645		38.2365	0.775388	0.72045	0.794948
Hjr	WP_010903673		169236818		39.5545	0.488657	0.697183	0.345167
Lig	WP_010902619		169235742		38.3315	0.754721	0.70344	0.466122
Mre11	WP_010902340		169235455		37.1002	1.02259	0.699313	0.386335
MutL	WP_010902072		169235188		36.8727	1.07208	0.746465	1.29783
MutS	WP_010902083		169235200		36.3097	1.19456	0.717978	0.747163
RadA	WP_012289511		169236999		37.8367	0.862365	0.652132	0.525725
RecA	WP_010903214		169236351		37.2341	0.993461	0.722925	0.842796
RecJ	WP_010903741		169236890		37.1761	1.00608	0.733193	1.04128
TrxB	CAP13896		169236045		39.0223	0.604437	0.690821	0.222186
UvrC	WP_010903778		169236928		37.7272	0.886187	0.730964	0.998199
